# The AAA+ ATPase RUVBL2 is a dual switch controlling invadosome formation and architecture

**DOI:** 10.64898/2026.11.20.768112

**Authors:** Mélanie Moreau, Anouk Chatefau, Jean-William Dupuy, Fabrice Cordelières, Violaine Moreau, Anne-Aurélie Raymond, Frédéric Saltel

## Abstract

Metastatic dissemination requires tumour cells to degrade the extracellular matrix through invadosomes, actin-rich degradative structures whose architecture adapts to the microenvironment. Here we identify the AAA+ ATPase RUVBL2 as a dual regulator of invadosome biology. RUVBL2 is enriched in tumours and accumulates dynamically within rosette invadosomes together with the R2TP components. RUVBL2 depletion abolishes invadosome formation and matrix degradation, reverts invasive cells to a stress-fibre phenotype and suppresses activating Src phosphorylation. Conversely, RUVBL2 overexpression induces degradation-competent invadosomes in non-invasive cells. This pro-invasive function does not require RUVBL2 ATPase activity: pharmacological or genetic ATPase inactivation preserves punctate invadosomes and matrix degradation but selectively abolishes rosette architecture, which instead depends on ATPase-driven assembly of an R2TP-like scaffold. RUVBL2 protein is elevated in tumours; its transcript levels are increased at metastatic stages in m and associated with poor survival in several cancers. RUVBL2 therefore couples the Src-dependent initiation of invasion to the higher-order structural organisation of invadosomes.
