## Supplementary material for "The AAA+ ATPase RUVBL2 is a dual switch controlling invadosome formation and architecture": Table 1

### Sheet: Feuil1
Gene Name	Abundance Ratio (siRuvbl2 VS siCT)	P-Value
Rnf214	0.011	1e-17
Trrap	0.013	1e-17
Itprip	0.033	1e-17
Nudt12	0.043	1e-17
Mif	0.046	1e-17
Itga3	0.051	9.54482e-09
Snrpd1	0.053	1e-17
Tmem109	0.053	1e-17
Fkbp2	0.054	2.96729e-10
Lgals1	0.054	1e-17
Fkbp1a	0.056	1e-17
Dpm3	0.057	2.38413e-09
Cstb	0.06	3.08642e-14
Hsf1	0.062	1e-17
Rpl35	0.063	1e-17
Wdr77	0.064	1.18152e-08
Rps19	0.068	1e-17
Sumo2	0.07	1e-17
Hspe1	0.074	1e-17
Rpl31	0.078	1e-17
Rpl36	0.079	1e-17
Pign	0.08	3.54616e-07
Rps21	0.081	1e-17
Maged2	0.082	1.00842e-11
Rps23	0.083	1e-17
Txn	0.083	1e-17
Bud13	0.087	2.22045e-16
Gde1	0.092	1.65927e-07
Mtpn	0.093	1.48497e-11
Cyb5a	0.094	2.6015e-08
Rbm3	0.098	2.22045e-16
Cdk18	0.101	2.42935e-10
Fau	0.101	2.33138e-08
Mettl16	0.103	2.04831e-05
Ndufa13	0.104	8.19081e-06
Atp5f1e	0.105	5.02358e-10
Elob	0.105	1.77636e-15
Rps12	0.107	4.26326e-14
Cnot11	0.109	3.95074e-07
Gnb1	0.109	1.18512e-06
Nme1	0.109	7.32987e-11
Nutf2	0.109	3.46971e-11
Snrpd3	0.109	1.55431e-15
Ppia	0.11	7.77156e-15
Stard3nl	0.11	5.32434e-05
Mrps2	0.111	1.13773e-05
Ube2c	0.111	9.44995e-11
Cox4i1	0.112	3.26947e-11
Txndc12	0.112	1.49284e-10
Rps20	0.114	1.86517e-14
Arf6	0.118	8.40483e-11
Lsm2	0.119	7.43272e-06
Rpl27	0.119	5.9952e-14
Mtmr10	0.12	9.28574e-06
Wiz	0.12	5.72522e-07
Rps18-ps5	0.122	1.41887e-13
Mtatp8	0.123	0.000103574
Pikfyve	0.123	1.30074e-12
Prpf38b	0.124	1.25041e-05
Rpl36a	0.124	9.8328e-12
Ces2g	0.125	1.43574e-05
Armcx2	0.126	1.49651e-05
Arf4	0.127	8.79297e-14
Ppp4c	0.128	8.81587e-07
Snx12	0.128	1.37575e-09
Tbca	0.128	5.46249e-10
Cnpy2	0.129	1.07568e-05
Gmpr	0.129	1.83493e-09
Rpl22	0.129	3.43503e-13
Ube2i	0.129	8.53095e-13
Edrf1	0.133	1.34501e-05
Rps14	0.133	1.18106e-12
Fabp5	0.134	9.67773e-10
Rps26	0.134	6.0929e-13
Tjap1	0.134	5.88215e-05
Ankhd1	0.137	7.25477e-05
Cfl2	0.137	3.9558e-08
Efemp1	0.138	2.72471e-12
Rps24	0.138	7.33236e-12
Rps28	0.139	1.81433e-12
Ube2n	0.139	7.2875e-13
Pan3	0.142	8.6271e-09
Pfn2	0.143	1.77282e-08
Sub1	0.144	6.71639e-08
Gipc1	0.145	7.20642e-05
Eif5a	0.147	1.65952e-11
Htt	0.147	0.000470854
Ints6	0.148	4.9119e-05
Psmb10	0.148	5.83338e-05
Acta2	0.149	1.81601e-11
Eif1	0.149	6.94919e-05
Rps17	0.149	5.66238e-11
Yif1b	0.151	3.18818e-06
Txndc17	0.154	1.42851e-08
Tlk2	0.155	0.00149947
Manf	0.161	0.000871818
Sar1b	0.161	7.52482e-05
Fam162a	0.162	3.76069e-07
Rps16	0.165	2.51688e-10
Gpatch4	0.168	1.05481e-09
Lsm3	0.171	0.00335557
Ndufa12	0.173	0.000186608
Rplp2	0.174	2.08274e-06
Sdhc	0.174	0.000285894
Paox	0.175	0.00202412
Rpl35a	0.175	8.97443e-10
Nmt2	0.178	9.81178e-07
Dbi	0.179	0.000196185
Pfn1	0.18	1.85663e-09
Rpl23	0.18	1.83742e-09
Atp5f1d	0.181	3.89805e-09
Coq9	0.185	4.22801e-09
Hmgb3	0.186	0.00165484
Aak1	0.187	0.000431047
Dctn4	0.187	0.00114763
Glmn	0.19	0.000935368
Myl9	0.19	0.000533821
Myl12a	0.191	1.18874e-08
Ppil4	0.191	0.000660851
Med23	0.192	0.000671278
Rpl34	0.194	9.42228e-09
Ddx49	0.195	0.00285547
Mesd	0.195	5.3614e-06
Rpl32	0.195	1.02343e-08
Pin1	0.203	0.000810869
Rpl37a	0.205	1.32095e-07
Ints5	0.208	0.000678737
Polr2d	0.208	0.000644754
Rpl30	0.208	1.74109e-08
Hpcal1	0.209	0.00102423
Cotl1	0.21	1.13948e-07
Dhx16	0.214	0.00316475
Pdf	0.214	0.00134771
Rpl38	0.214	1.62989e-07
Rps15a	0.214	6.87322e-08
Arpc5	0.216	6.35659e-08
Magohb	0.218	1.13065e-07
Ppp2r1b	0.222	0.00163897
Snrpe	0.223	8.27984e-08
Col5a1	0.224	0.00633958
Afg2a	0.225	0.00152822
Gm20390	0.226	2.00879e-07
Mrps26	0.226	0.00146264
Sbno1	0.228	0.00136031
Thg1l	0.228	0.00219976
Aida	0.229	0.00472414
Bcs1l	0.23	0.00204729
Arf1	0.233	9.12485e-07
Dnmt1	0.233	4.98516e-05
Tulp3	0.235	0.00781415
Dipk2a	0.236	3.02437e-07
Golga1	0.236	0.00244761
Fbln1	0.238	0.00281057
Ndufa4	0.238	4.78411e-07
Dstn	0.243	7.87852e-07
Pdcd6	0.245	3.44099e-05
Fis1	0.246	0.00265136
Rrp15	0.246	0.00264843
Ybx3	0.249	0.000335255
P3h3	0.251	0.021
Cops7b	0.252	2.35867e-05
Acp1	0.253	4.679e-05
Ube2l3	0.253	2.56047e-06
Ubqln1	0.257	0.00335242
Kdm3b	0.258	0.015421
Trmt112	0.258	1.75005e-06
Atp5me	0.26	3.63427e-05
Pck2	0.26	0.000634938
Eloc	0.263	8.91204e-05
Cbx6	0.266	0.0166702
Dlgap5	0.266	0.0043495
Stmn1	0.268	4.67553e-06
Snrpg	0.269	9.71415e-05
Spats2	0.269	0.0120068
Gtf2f2	0.272	0.000355094
Tmem68	0.272	0.00688183
Rpl27a	0.274	6.26451e-06
Ilkap	0.275	0.00010095
Rps15	0.275	3.105e-06
Ruvbl2	0.277	1.57276e-05
Atp5mg	0.279	4.96866e-06
P4ha1	0.28	0.00617522
Jmjd6	0.281	0.00780615
Nudcd2	0.281	0.00726844
Ccdc43	0.285	0.0115895
Niban1	0.286	0.020401
Arpc4	0.287	2.70484e-05
Virma	0.288	0.00279029
Fam135a	0.292	0.000762433
Rps13	0.293	1.88845e-05
Lsm6	0.294	0.000314102
Csnk2b	0.301	2.21786e-05
Smg8	0.301	0.0223679
Gnl2	0.302	2.30841e-05
Cox5a	0.305	0.000307569
Osbpl3	0.309	0.000704862
Slc38a4	0.309	0.0307717
Srsf11	0.313	0.0140243
H4c1	0.314	5.73265e-05
Map2k7	0.314	0.0331324
Dph1	0.315	0.0145816
Mrpl9	0.315	0.0131479
Dysf	0.316	0.0184718
Lpar1	0.316	0.0131483
Sod1	0.317	0.000114476
Marcks	0.318	0.00070416
Gmfb	0.319	0.000646442
Jpt1	0.319	0.0115117
Nup54	0.32	0.000431886
Hint1	0.321	5.2597e-05
Ogfr	0.322	0.00200632
Hccs	0.323	0.0405193
Rrm1	0.324	3.33333e-05
H2ac21	0.325	0.0358869
Ddx6	0.327	0.000113919
Csrp2	0.328	0.000828503
Chd8	0.329	0.00031811
Rps25	0.329	0.000116056
Atp5mf	0.33	0.000741101
Trio	0.331	0.000628132
Sgo2	0.332	0.0440715
Abl2	0.333	0.0338618
Tyms	0.334	0.0105268
Adissp	0.335	0.0229841
Calm2	0.335	0.000102251
Smyd5	0.341	0.00243213
Usp25	0.341	0.0014365
Trmt13	0.342	0.0240677
Ppm1l	0.345	0.00796695
Pcdh7	0.346	0.00307039
Snx3	0.347	0.000868764
Nop53	0.351	0.0351863
Eci1	0.352	0.00541144
Ap2s1	0.353	0.00175842
Hmbs	0.355	0.00187425
Dnaaf9	0.357	0.0289577
Mydgf	0.357	0.00749635
Edf1	0.363	0.0318156
Cpne3	0.364	0.0105743
Kpna4	0.366	0.00659002
Plbd2	0.373	0.00661684
Rex1bd	0.382	0.00449156
Ankle2	0.384	0.000684838
Cd2bp2	0.385	0.0448673
Cyth2	0.385	0.000758788
Mfge8	0.393	0.00292999
H3c14	0.398	0.00149311
Arf5	0.4	0.0221336
Cdc73	0.402	0.0128798
Cfl1	0.402	0.0016565
S100a6	0.402	0.00170668
Gar1	0.403	0.0139053
Arhgap22	0.404	0.00591071
Rbm28	0.404	0.0238289
Sh3bgrl	0.407	0.0013829
Tomm20	0.408	0.0480636
Ak4	0.409	0.00738365
Dhx36	0.409	0.00661827
Ube2d2	0.41	0.00381101
Usp15	0.41	0.00834009
Sf3b6	0.412	0.00634795
Rpl28	0.417	0.00312097
Tacc3	0.417	0.018739
Ruvbl1	0.418	0.001158
U2af1	0.418	0.025821
Dis3l2	0.42	0.00854409
Sh2b1	0.424	0.00211798
Yme1l1	0.428	0.00215395
Cdk7	0.431	0.010183
Slc2a1	0.433	0.00370466
Praf2	0.434	0.0197267
Gsk3b	0.435	0.0133975
Snrpd2	0.435	0.00213434
Trappc3	0.437	0.011934
Stambp	0.439	0.0132894
Hmgcs1	0.442	0.00646394
Rbm19	0.446	0.0262791
M6pr	0.448	0.0141366
Abhd1	0.449	0.0149732
Ncaph	0.45	0.0176515
Uqcr10	0.458	0.0199697
Smarcc1	0.46	0.00583154
Irf2bp2	0.461	0.01978
Ncapd2	0.465	0.0045044
Hspbap1	0.466	0.0224872
Rrn3	0.466	0.00589388
Becn1	0.471	0.00936405
Fkbp4	0.472	0.010255
Prkag1	0.472	0.0302261
Ckap2	0.481	0.0108377
Naa50	0.483	0.0311409
Ubl4a	0.483	0.0408928
Usp7	0.486	0.0149787
Mcu	0.49	0.0487195
Tsr1	0.49	0.0231054
Kpna2	0.492	0.0154849
Sec11a	0.492	0.0351226
Rps10	0.493	0.0159709
Rpl29	0.496	0.0186456
Ncapg	0.498	0.0113982
Eif2d	2.005	0.0160381
Cd9	2.008	0.0398282
Farp1	2.009	0.048719
Ero1a	2.022	0.0392092
Otud4	2.04	0.036144
Rps19bp1	2.046	0.0112166
Sacm1l	2.049	0.0117336
Igf2bp2	2.051	0.0071369
Acadsb	2.075	0.0269986
Hmgcl	2.118	0.00895792
Sec24c	2.127	0.0211425
Hmcn1	2.128	0.026302
Wrnip1	2.133	0.0105482
Mrpl38	2.138	0.044294
Akr7a2	2.147	0.00708978
Spcs3	2.157	0.041618
Thada	2.158	0.0121141
H2ac11	2.162	0.00609726
Vamp3	2.162	0.0292943
Tm9sf2	2.183	0.0133548
Utp4	2.19	0.00345467
Steap3	2.209	0.00312106
Anxa11	2.211	0.00464447
Itih2	2.212	0.0357311
Wdr26	2.215	0.0291553
Vasn	2.218	0.0283259
Snx6	2.22	0.00482567
Hbb-bs	2.228	0.00496427
Mocs2	2.257	0.0112712
Aebp1	2.345	0.0155641
Akr1e2	2.349	0.00324454
Psmf1	2.377	0.0239401
N6amt1	2.395	0.00181395
A2m	2.404	0.0106622
Utp3	2.46	0.00851811
Pxn	2.475	0.0123116
Acsf3	2.51	0.0150405
Heatr3	2.531	0.0136867
Cep162	2.534	0.0438624
Pttg1ip	2.536	0.00606786
Usp35	2.572	0.00360667
Apoa1	2.596	0.000910728
Prkacb	2.62	0.00564492
Erlin2	2.631	0.00720789
Mtdh	2.66	0.00050627
Tial1	2.662	0.0266537
Diaph2	2.676	0.0255772
Tab1	2.683	0.00315522
Zc3h13	2.696	0.0447474
Ccnt1	2.702	0.0335363
Ik	2.728	0.00396555
Mrps25	2.747	0.00034413
Actn4	2.75	0.000183976
Krt6a	2.761	0.0183868
Rabep1	2.83	0.0304981
Atpaf1	2.845	0.0339959
Galnt7	2.877	0.0012843
Slc38a10	2.927	0.00160454
Ugt1a6	2.946	0.00798343
Wdr43	2.966	0.0237433
Taf9	3.063	0.0135088
Krt16	3.102	0.0346918
Hnrnpc	3.106	0.00114814
Amotl2	3.111	0.0343128
Stk38	3.111	0.0356591
Acot13	3.125	0.0354393
Ddx20	3.126	0.0312146
Ankib1	3.172	0.0288214
Gas7	3.174	0.00205157
Pogz	3.205	0.0169133
Ccdc25	3.248	0.0266946
Scaf8	3.261	0.0278856
Slc29a1	3.263	0.0355807
Amfr	3.278	0.0302309
Cpt1a	3.294	0.0150511
Ca13	3.308	0.000457817
Smc5	3.328	2.21762e-05
Fam3c	3.344	0.014469
Pef1	3.35	0.00915783
Ndufb10	3.355	8.44183e-06
Atf7	3.379	0.00907794
Zwint	3.389	0.0011093
Timp3	3.432	0.0116926
Ahcyl2	3.433	0.0123402
Mprip	3.451	0.000259428
Ntan1	3.454	0.00650555
Actn1	3.482	0.000238885
Adpgk	3.507	0.000189258
Slu7	3.523	0.00902845
Sfxn3	3.53	2.83636e-05
Stim1	3.534	1.98569e-05
Alg2	3.619	0.00295883
Herc4	3.642	0.00831216
Nipsnap2	3.643	0.00848507
Aldh3a2	3.68	0.00734567
Vps45	3.683	0.0153873
Ei24	3.704	0.000234192
Exosc9	3.733	0.00671172
Coro7	3.788	0.00636594
Unc119b	3.801	0.00102012
Lactb2	3.845	0.00120681
Arpc5l	3.846	0.00415497
Cert1	3.853	0.00568354
Fbxo38	3.856	0.0128166
Acaa1a	3.881	0.00287632
Ndrg1	3.901	0.00286476
Eif4g3	3.973	0.00669575
Cbx1	4.012	6.40655e-05
Epdr1	4.047	0.00182756
Myadm	4.047	4.08817e-05
Tk1	4.048	0.0043983
Glb1	4.076	0.00103114
Itga6	4.121	0.00286995
Pwp1	4.192	0.00717281
Qdpr	4.239	1.83959e-05
Galk2	4.244	0.00295116
Rab8b	4.35	0.000401036
Stxbp4	4.428	0.00540689
Nhlrc2	4.536	0.00657924
Smap1	4.665	8.0756e-05
Acox3	4.7	0.00429151
Abcd3	4.706	1.92442e-05
Ndufs7	4.849	0.00138932
Atr	4.888	0.00127362
Hmga2	5.005	0.000925156
Zcchc24	5.127	0.000321375
Nek7	5.184	1.11768e-06
Pkn2	5.237	3.98196e-08
Pcmtd2	5.302	0.000599988
Nuf2	5.388	8.90436e-06
Tnpo3	5.431	0.000524769
Nqo2	5.628	2.0664e-08
Pxdn	5.782	3.14792e-08
Srsf10	5.816	0.000170726
F5	6.02	0.000187473
Wdr35	6.278	4.12848e-05
Map6	6.432	2.62598e-07
Gbp2	6.51	3.56821e-05
Tars2	6.602	5.91868e-05
Armh3	6.665	9.4971e-05
Fig4	6.829	1.59152e-06
Glipr2	6.952	3.88702e-05
Rab8a	7.091	7.10573e-05
Myo6	7.11	1.76043e-09
Fnbp1l	7.574	0.000147715
Eeig2	7.639	4.6105e-08
Itih3	7.679	1.40894e-05
Mia2	7.79	0.000217353
Gramd1a	7.792	2.54335e-05
Cbfb	8.069	1.80649e-06
Chp1	8.174	9.5792e-06
R3hcc1	8.472	1.43562e-05
Foxk2	8.632	0.000109589
Tmem11	11.076	2.63585e-07
Tubb2b	11.082	6.84336e-07
Rab5b	11.313	1.34205e-10
Abi1	11.629	7.9866e-10
Mapk7	13.371	8.12947e-11
Pgm3	14.676	1.83444e-08
Trmt1	14.931	3.56604e-13
Ddr2	15.906	1.44114e-09
Ftl1	16.634	2.4869e-14
Tmem131	19.596	9.85378e-10
Mical2	35.427	1e-17
Micu2	36.497	1e-17
Tsr2	145.223	1e-17

### Sheet: Feuil2
	Gene Name
Part of the Ruvbl2 network	AHSA1, AP2M1, APPL2, ATM, ATPase, BAG3, CDK7, CRTAP, CRY2, CUL4A, DNM1L, DNM2, EEF1A1, EIF4A3, FKBP8, GIT1, HECTD1, HSD17B10, HSP90AA1, HSP90AB1, HUWE1, IQGAP1, KAT14, KPNA1, LARS1, LIMK2, LRRK2, MAP2K3, MCM4, MCM5, MTOR, NCDN, P3H1, PARP1, PCNA, POLD1, PSMC1, PSMC2, RAD50, RAF1, RBBP7, RFC4, RICTOR, RNGTT, RPA2, SENP1, SMARCAD1, SMG1, SMG8, TCP1, TPR, TTC27, UBE2O, UBE3A, UBR5, UFL1, UPF1, YWHAZ…
Part of the Ruvbl1 network	ATM, ATPase, CASP3, CCNT1, CUL4A, DNM1L, DOCK8, EEF1A1, EIF4A3, EIF4E, FAF1, FKBP8, GNAS, HECTD1, HSD17B10, HSP90AA1, HSP90AB1, HUWE1, KPNA1, LMNA, MAP2K3, MCM4, MTOR, NCDN, PCNA, PPME1, PSMC1, QKI, RAF1, RBBP7, RICTOR, RNGTT, RPA2, RUFY1, SMARCAD1, SMG1, SMG8, TCP1, TK1, UBE2O, UBR5, UFL1, UPF1, USP9X, YWHAZ, ZNHIT6
Part of the PiH1D1 network	ACACA, AIMP1, ALDH18A1, ATP5F1A, BYSL, CAD, CCT8, CLUH, CTPS1, CYFIP1, DDX41, DNAJA1, DNAJC11, DOCK8, EEF1E1, EIF4A1, EIF4A3, EIF4E, ELP1, FARSA, GART, GCLM, GFPT1, GMPS, HADHA, HSD17B10, HSP90AA1, HSP90AB1, HSPH1, HUWE1, IQGAP1, LARS1, LDHA, LMAN1, LMNA, LRCH3, LRRC40, LYPLA2, MARS1, MCM5, MCMBP, MFN2, MSH2, MTHFD1, MTOR, NCKAP1, NSUN2, NUBP2, PARK7, PARP1, PFKP, PGLS, PRDX2, PRDX3, PSMD1, PSMD2…
Part of the RPAP3 network	AHSA1, ATM, DNAJC11, EIF4A1, FBXW11, FKBP8, HELLS, HSP90AA1, HSP90AB1, LMAN1, LRRK2, MTMR2, MTOR, RPA2, UBR5
