## Supplemental table 2 for "The AAA+ ATPase RUVBL2 is a dual switch controlling invadosome formation and architecture"

### Sheet: Feuil1
Gene Name	Abundance Ratio: (IP Ruvbl2) / (IP Control)	Abundance Ratio: (IP Ruvbl2 pp2) / (IP Ruvbl2)
IntS13	870.145	0.999
Wdr59	668.115	1.131
Ofd1	611.246	0.91
Sgk1	550.589	1.051
Smad3	443.47	1.057
Tyk2	436.657	1.117
Zfyve16	412.775	0.301
Wdr41	324.317	0.588
Ran	321.508	1.059
Rpa2	289.656	0.238
Tatdn3	244.956	0.53
Ruvbl2	222.006	1.008
Lxn	160.107	0.5
Tmed1	140.059	0.445
Ints1	136.549	1.273
Ndufa4	134.275	0.632
Gopc	105.405	1.164
Pnpla7	102.757	0.681
Smarca2	102.077	1.313
Katnb1	100.493	0.497
Apobec3	100.398	0.638
Raf1	100.251	0.034
Asap1	98.655	0.665
Sipa1l2	98.545	1.742
Wdr81	95.69	0.866
Dcakd	95.154	0.907
Col6a3	90.247	0.718
Mapkap1	87.306	0.619
Pan3	85.35	0.093
Mcm7	84.27	0.156
Tubb4a	84.061	0.594
Dnajc3	82.102	0.742
Osbpl8	78.311	0.63
Idh3g	78.079	0.54
Mtmr6	77.915	0.557
Cfl1	77.497	0.761
Dhfr	76.923	1.389
Papolg	75.283	1.016
Adh7	75.114	0.468
Fer	74.526	0.62
Pkn2	73.369	0.441
Stat6	73.292	0.006
Wdr48	73.145	0.946
Pnpla8	72.599	1.548
Man2b1	71.773	0.029
Gak	70.689	1.385
Ap2s1	69.891	0.922
Rps10	69.608	0.475
Sap30l	69.601	0.649
Nek6	69.398	0.694
Aldoart1	68.77	0.809
Rps6ka4	68.67	0.2
Ncaph	68.65	0.305
Pcx	68.603	0.294
Atm	66.602	0.429
Tubg1	65.952	0.34
Smg9	65.862	1.359
Dnajc11	65.846	0.434
Riok2	65.221	1.878
Ctbp1	64.505	0.814
Crnkl1	63.321	0.424
Gmps	63.271	0.219
Slmap	63.146	0.535
Atp5f1a	61.536	0.497
Ints5	61.1	0.813
Inpp5f	61.027	1.049
Lrrc40	60.925	0.303
Rfc2	60.925	0.358
Vps4b	60.182	0.34
Aldh18a1	59.726	0.235
Abce1	59.212	0.322
Dock6	59.025	0.934
Kti12	58.497	0.269
Ehd4	57.548	0.458
Pxdn	57.376	0.744
Ptges	57.031	0.712
Gne	56.737	0.46
Dnajb6	56.726	0.415
Uevld	56.69	1.273
Mdn1	56.63	0.903
Arf4	56.414	1.244
Oga	55.368	0.558
Ap3m1	55.296	0.256
Septin7	55.177	0.645
Ehd1	54.992	0.353
Tut4	54.807	0.36
Rpl14	54.755	0.863
Skic2	54.495	0.417
Ncln	54.303	0.672
Plekhh3	54.252	0.066
P3h3	54.089	0.424
Ints11	54.03	0.177
Lypla2	53.686	0.405
Tuba1a	53.418	1.047
Pycr2	53.391	0.579
Rps7	53.371	0.476
Retsat	53.2	0.498
Agfg1	53.089	0.064
Sfxn1	52.907	0.746
Lypla1	52.844	0.426
Prim2	52.77	0.364
Hectd1	52.697	0.085
Timm23	52.623	1.041
Tubgcp2	52.258	0.032
Pex6	52.2	0.208
Ctps1	52.196	0.297
Lims1	52.156	0.567
Rpusd2	51.99	1.058
Gamt	51.953	0.477
Vps33a	51.5	0.55
Septin2	51.491	0.582
Vps29	51.489	0.806
Septin9	51.344	0.382
Map2k3	51.165	0.367
Setdb1	50.64	1.313
Copb1	50.292	0.414
Ctps2	50.269	0.585
Nsun2	50.148	0.392
Arl6	49.806	0.654
Pum1	49.309	0.774
Ssr4	49.257	0.78
Fermt2	49.242	0.42
Cad	49.106	0.38
Ror1	49.005	0.984
Nt5dc1	48.942	0.377
Pfkl	48.916	0.305
Itpr1	48.209	0.535
Ddx21	48.093	0.503
Eef1e1	47.946	0.173
Cmtr2	47.621	0.27
Psmd3	47.443	0.41
Scyl1	47.363	0.249
Pigk	47.281	0.493
Nsmaf	47.232	0.018
Uqcr10	46.998	0.928
Hspa12b	46.991	1.394
Agk	46.886	0.485
Ccdc22	46.865	0.188
Ube3a	46.856	0.404
Aifm1	46.616	0.828
Nmd3	46.346	0.322
Dnm2	46.227	0.402
Atp5mk	46.124	0.673
Hells	45.859	0.036
Cdk17	45.814	0.317
Eci2	45.784	0.37
Mtor	45.673	0.016
Atl3	45.5	0.505
Uqcrc2	45.458	0.584
Mcm4	45.44	0.275
Herc4	45.034	0.13
Upf1	44.833	0.454
Atp5me	44.687	0.835
Akap8	44.494	0.197
Grb14	44.428	0.19
Pik3ca	44.355	0.84
Sbno1	44.353	0.652
Clic4	44.339	0.388
Gm45713	44.288	1.158
Slc25a11	43.995	0.812
Dpm1	43.858	0.816
Emc1	43.75	0.631
Fbl	43.555	1.005
Gclm	43.349	0.275
Gnl1	43.231	0.276
Clpx	43.191	0.555
Timm50	42.997	0.483
Dnm2	42.927	0.281
Rftn2	42.858	2.469
Map1s	42.726	0.374
Emc4	42.726	0.606
Msto1	42.203	0.415
Eif4a1	42.112	0.367
Prkacb	42.103	0.386
Dennd10	42.027	0.96
Gcat	41.927	0.612
Pgls	41.767	0.432
Faf2	41.561	0.62
Mtrex	41.346	0.324
Hsd17b10	41.2	0.443
Clic1	41.073	0.376
Mcm5	41.012	0.303
Ruvbl1	40.885	0.875
Pold1	40.88	0.257
Atg16l1	40.812	1.482
Gfpt1	40.664	0.472
Fars2	40.65	0.043
Msh6	40.557	0.324
Rack1	40.463	0.516
Nup107	40.444	0.097
Ddx47	39.998	0.799
Smarcad1	39.921	0.361
Snx9	39.822	0.287
Dnajc13	39.816	0.591
Prkaca	39.641	0.392
Eif3d	39.466	0.387
Rnh1	39.434	0.367
Map3k20	39.408	0.568
Suclg1	39.379	0.51
Usp7	39.323	1.434
Cnot3	39.269	0.318
Ldha	39.266	0.341
Mcm6	39.217	0.3
Lrch3	38.944	0.197
Farsa	38.916	0.336
Uqcrq	38.853	1.427
Wdr11	38.812	1.078
Snrnp200	38.793	0.574
Sfxn3	38.792	1.11
Rpl15	38.663	1.073
Nup98	38.542	0.345
Atp5pb	38.519	0.583
Aldh1l2	38.513	0.6
Pfkm	38.507	0.537
Tcp1	38.337	0.346
Kctd15	38.253	0.97
Serpinh1	38.213	0.921
Ndufa12	38.198	0.278
Dld	38.124	0.69
Slc25a22	37.967	0.701
Nt5dc3	37.944	0.731
Hsp90ab1	37.921	0.347
Nop58	37.866	0.706
Slc39a13	37.822	1.785
Cyc1	37.684	0.374
RtcA	37.662	0.427
Arhgap17	37.523	0.396
Slc25a1	37.517	0.994
Wipi2	37.44	0.282
Abcc4	37.344	1.32
Ccdc93	37.283	0.094
Pygb	37.251	0.538
Exoc2	37.192	0.464
Sik3	37.124	0.512
Map2k2	37.107	0.364
Ndufs2	37.065	0.696
Rplp0	37.051	0.852
Tgfb1i1	37.042	1.099
Ints9	37.035	0.495
Fkbp9	36.882	0.721
Acadsb	36.868	0.919
Zyg11b	36.719	0.839
Afg3l2	36.569	2.01
Gnb4	36.501	0.028
Atp5f1c	36.405	0.554
Suclg2	36.327	0.436
Nqo1	36.202	0.564
Dvl2	36.182	1.05
Hsd17b11	36.147	1.034
Eif4a2	35.945	0.347
Mri1	35.89	0.364
Gpd1l	35.723	0.478
Papss2	35.553	0.465
Nmral1	35.287	0.62
Chtf18	35.194	0.466
Aifm2	35.119	0.702
Myd88	35.112	0.392
Ube3c	35.047	0.436
Acad8	34.853	0.844
Copa	34.791	0.688
Ap2m1	34.775	0.478
Rin1	34.699	0.058
Ptpn23	34.684	0.444
Myo1c	34.617	0.697
Gbe1	34.528	0.443
Pdxk	34.489	0.67
Cant1	34.437	0.117
Mcm3ap	34.349	0.027
Pld1	34.276	0.474
Nup93	34.274	0.268
Mthfd1	34.264	0.347
Ubr2	34.212	0.221
Fmn1	34.185	0.898
Hint2	34.112	2.421
Arcn1	34.087	0.684
Dnaja3	34.047	0.052
Maip1	33.99	0.476
Gnb2	33.955	0.849
Rps19	33.951	0.416
S100a6	33.934	1.135
Ap3b1	33.783	0.29
Naa30	33.766	0.131
Derl1	33.648	0.906
Larp4	33.604	0.048
Rbbp7	33.55	0.432
Ilk	33.546	0.698
Arhgap1	33.519	0.362
Pfkp	33.485	0.084
Rps15a	33.485	1.628
Ndufa9	33.429	0.642
Tubb6	33.334	0.956
Kdelr2	33.289	0.039
Fbxl8	33.235	0.031
Srpra	33.058	0.651
Eif4e	33.047	0.408
Fastkd5	33.044	0.558
Wdr37	33.01	0.142
Epb41l2	32.884	0.722
Hadhb	32.834	0.508
Pzp	32.763	1.163
Nipsnap1	32.742	1.042
Tubb5	32.734	0.829
Cdk4	32.692	0.383
Ripk1	32.657	0.334
Serpinb6a	32.645	0.32
Dennd4c	32.604	0.598
Snx27	32.593	0.514
Ptpre	32.581	0.198
Smg8	32.473	0.481
Arhgef1	32.466	0.509
Glmp	32.429	1.032
Igf2bp1	32.39	1.507
Iqsec1	32.333	0.455
Sgpl1	32.27	0.509
Atg4b	32.218	0.518
Sucla2	32.15	0.447
Eif2ak2	32.126	0.589
Cdk6	32.07	0.47
Mthfd2	32.005	0.381
Por	31.969	0.452
Alg2	31.85	0.554
Ahsa1	31.802	0.443
Huwe1	31.727	0.495
Cdk1	31.701	0.293
Bphl	31.684	1.294
Acaca	31.682	0.427
Shprh	31.622	0.389
Prpf4	31.617	0.49
Mb21d2	31.526	0.211
Pars2	31.483	0.672
Wdr36	31.363	1.277
Slc25a4	31.161	0.8
Hspb8	31.157	0.057
Eif4a3	31.121	0.315
Rpp30	31.031	0.443
Msh2	30.968	0.434
Nek7	30.961	0.373
Upp1	30.951	0.262
Frmd8	30.95	0.061
Spcs3	30.91	0.883
Rbbp9	30.814	1.266
Dis3	30.811	0.547
Mtmr2	30.793	0.481
Elac2	30.747	0.544
Snap47	30.718	0.097
Fam172a	30.708	0.225
Drg2	30.675	0.55
Shc1	30.575	0.696
Fbxw11	30.569	0.324
Sqle	30.495	0.6
Ndufs1	30.474	0.51
Rtcb	30.423	0.819
Ncapg	30.405	0.348
Btaf1	30.35	0.315
Lrrc57	30.327	0.377
Rictor	30.311	0.21
Hsdl1	30.299	1.646
Slc25a12	30.254	0.994
Zc3h18	30.244	0.831
Faf1	30.18	0.43
Qki	30.069	0.309
Hs2st1	30.043	0.224
Rps18-ps5	30.034	0.333
Grb10	30.017	0.456
Mgat2	29.998	0.652
Ripk3	29.955	0.568
Taco1	29.917	0.281
Znhit2	29.867	0.861
Faap100	29.85	0.463
Pik3r4	29.828	0.395
Rps12	29.801	0.582
Brcc3	29.751	0.184
Kdm4a	29.633	1.065
Idh3b	29.622	0.608
Tecr	29.588	0.64
Sugt1	29.555	1.21
Ciao2b	29.554	0.12
Ddx39a	29.509	1.117
Mrpl47	29.402	0.306
Psmc2	29.287	0.488
Efemp1	29.233	0.51
Ap3s1	29.223	0.042
Frmd4a	29.104	0.329
Pxk	29.077	0.791
Etfb	29.062	0.563
Dync1h1	28.994	0.731
Septin8	28.876	0.754
Rfc3	28.868	0.275
Farp1	28.828	0.705
Exoc4	28.811	0.435
Abcd3	28.755	0.614
Rbfox2	28.75	0.364
Ercc6l	28.738	0.315
Thumpd3	28.734	0.289
Mettl8	28.716	0.291
Rfc4	28.665	0.365
Psmc1	28.606	0.485
Wls	28.544	1.654
Lztr1	28.469	0.571
Septin6	28.465	0.243
Septin4	28.465	0.243
Galk1	28.423	0.435
Farsb	28.371	0.508
Ints6	28.354	0.33
Eif2b1	28.333	0.269
Lnpk	28.333	1.606
Pds5a	28.223	0.352
Afg2a	28.135	0.38
Sqor	28.06	0.868
Ehd2	28.002	1.138
Smc4	27.98	0.35
Tubb3	27.94	1.081
Far1	27.915	0.428
Rps2	27.901	0.642
Brap	27.832	0.018
Man1b1	27.827	0.66
Armt1	27.825	0.522
Aup1	27.753	0.681
Scfd2	27.731	1.374
Rpl10a	27.678	0.965
Atad3	27.672	0.856
Eif2b4	27.622	0.393
Lonp1	27.568	0.583
Aldh16a1	27.529	0.314
Antkmt	27.506	1.546
Etfa	27.452	0.431
Fpgs	27.419	0.271
Rdh13	27.409	0.382
Pycr3	27.386	0.244
Dhx33	27.382	1.637
Fastkd2	27.319	0.684
Cdc42ep1	27.315	0.956
Rps3	27.12	0.44
Lpcat1	27.095	0.498
Sh3bp4	27.066	0.544
Tbc1d9b	27.065	0.598
Dpp9	27.039	1.266
Psmc5	26.974	0.485
Slc25a3	26.937	0.643
Ptgr3	26.93	1.022
Gcdh	26.911	0.416
Bnip2	26.899	0.261
Ptk2	26.773	0.452
Asns	26.744	0.37
Ubxn1	26.735	0.648
Atg5	26.71	0.642
Hsd17b12	26.65	0.535
Arfgef2	26.578	0.495
Shmt2	26.518	0.524
Aar2	26.446	1.705
Sptlc2	26.433	0.851
Tomm34	26.422	0.393
Opa1	26.393	0.734
Ik	26.371	0.456
Vps26b	26.366	0.632
Tm7sf3	26.331	0.325
Rnf213	26.27	0.581
Ndufaf7	26.236	0.705
Nat2	26.229	0.461
Pdhb	26.21	0.599
Sbf1	26.035	0.784
Nubp2	26.025	0.328
Rpl9-ps6	25.988	1.05
Fads1	25.939	0.584
Zfp326	25.909	1.01
Ttc28	25.903	0.524
Rin2	25.861	0.044
Hsp90aa1	25.839	0.427
Slc25a5	25.734	0.872
Iqgap3	25.726	1.063
Smc1a	25.681	0.509
Pck2	25.577	0.617
Dync1li2	25.569	0.464
Spg21	25.549	0.452
P4ha1	25.507	0.48
Cul4a	25.486	0.419
Nup85	25.365	0.437
Slc25a24	25.335	0.496
Mccc1	25.255	0.731
Trip13	25.244	0.31
Smc2	25.235	0.313
Rfc5	25.183	0.746
Znhit6	25.179	0.424
Ap1g1	25.163	0.423
Uqcrfs1	25.162	0.768
Mfn2	25.159	0.371
Kank2	25.086	0.627
Aarsd1	24.984	0.694
Sec16a	24.975	0.566
Nckap1	24.963	0.478
Gnai2	24.873	0.969
Ankhd1	24.863	0.333
Dipk2a	24.855	0.958
Xab2	24.844	0.368
Pcolce	24.83	0.058
Ttf2	24.726	0.579
Gtf2h2	24.7	0.031
Ldhb	24.683	0.58
Dera	24.503	0.736
Tubgcp3	24.478	0.321
Ppp1r37	24.457	1.09
Pom121	24.44	0.524
Rars1	24.389	0.372
Hsd17b7	24.298	0.451
Fkbp10	24.273	0.409
Pisd	24.261	0.585
Pigt	24.259	0.594
Ufl1	24.255	0.236
Prkaa1	24.209	0.55
Atp5mf	24.203	1.056
Naa35	24.188	0.111
Rpl28	24.148	0.68
Qars1	24.121	0.51
Cdk14	24.092	0.501
Snrnp40	24.079	0.544
Tkt	24	0.384
Tmem209	23.998	0.322
Helb	23.893	0.059
Carmil1	23.887	1.147
Fmnl3	23.869	0.03
Papss1	23.805	0.371
Cry2	23.775	0.392
Rpl34	23.763	1.175
Arpc4	23.63	1.383
Bop1	23.597	0.682
Dglucy	23.568	0.524
Kntc1	23.453	0.524
Fhod1	23.397	0.558
Gnas	23.341	0.471
Smarcal1	23.336	0.753
Larp4b	23.289	1.569
Lars1	23.204	0.428
Acad11	23.095	0.02
Ascc3	23.007	0.555
Usp19	22.984	1.068
Prepl	22.971	0.391
Dnajb11	22.952	0.528
Psmc4	22.902	0.503
Mrpl4	22.862	0.866
Copg1	22.843	0.718
Pgrmc1	22.825	2.48
Cybc1	22.786	2.633
Atp5f1b	22.735	0.519
Ap1m1	22.692	0.534
Nup133	22.654	0.44
Elp4	22.65	0.352
Eif3f	22.635	0.48
Maoa	22.609	1.04
Ankib1	22.575	0.968
Rps6ka3	22.555	0.681
Tmco1	22.548	1.226
Fam98b	22.527	0.707
Stat1	22.517	0.757
Cpsf3	22.44	0.417
Tbcd	22.432	0.695
Preb	22.308	1.365
Ndufs8	22.232	1.197
Vps52	22.202	0.36
Nop56	22.183	0.654
Eci1	22.173	0.466
Thoc5	22.113	0.366
Ddost	22.017	1.053
Ift80	22.016	0.563
Ndufs7	22.012	0.992
Fasn	21.957	0.555
Tcaim	21.909	0.654
Rps27	21.904	0.687
Mars1	21.882	0.414
L3hypdh	21.85	0.422
Mtmr3	21.812	0.628
Eif2b3	21.782	0.815
Bysl	21.716	0.325
Acaa2	21.665	0.704
Ptpn21	21.643	0.352
Timm29	21.629	0.545
Ctnnd1	21.599	0.364
Mcmbp	21.565	0.333
Kyat3	21.542	0.613
Actr2	21.509	1.524
Heatr5a	21.5	0.562
Slc25a13	21.334	1.161
Gm10358	21.328	1.195
Rpl24	21.279	0.584
Npepps	21.144	0.534
Rps16	21.029	0.864
Cept1	21.016	0.633
Cdc16	20.987	1.149
Sae1	20.984	0.229
Cdipt	20.982	1.804
Timp3	20.943	0.731
Cyp20a1	20.929	0.339
Apob	20.912	1.32
Klhdc2	20.908	0.564
Aco1	20.804	0.364
Samhd1	20.746	1.096
Stxbp1	20.661	0.419
Hk2	20.639	0.351
Ugdh	20.615	0.502
Dnaja1	20.613	0.449
Babam2	20.574	0.377
Cd109	20.491	0.397
Dync1li1	20.49	0.487
Ptpn9	20.381	0.217
Sorcs2	20.359	0.553
Ganab	20.354	0.67
Capn2	20.254	0.575
Esyt2	20.238	0.663
Nsf	20.221	0.514
Pno1	20.18	0.424
Gfm2	20.177	0.03
Elp1	20.109	0.407
Gadd45gip1	20.018	0.038
Hdhd2	19.955	0.524
Prdx6	19.944	0.555
Urgcp	19.927	0.042
Yme1l1	19.909	0.523
Dnm1l	19.837	0.455
Git2	19.752	0.48
Fkbp8	19.728	0.452
Pank4	19.721	0.426
Smpd4	19.673	0.621
Itih3	19.645	3.463
Casp6	19.616	0.289
Ugt1a6	19.595	0.671
Etf1	19.532	0.904
Cyfip1	19.506	0.401
Ppih	19.388	0.475
Grwd1	19.326	0.639
Haus4	19.284	0.884
Pak2	19.28	0.603
Ube2e3	19.26	0.671
Fech	19.179	1.32
Usp9x	19.133	0.242
Mogs	19.122	0.508
Aspscr1	18.996	0.373
Abcf2	18.886	0.981
Cmpk1	18.835	1.142
Tmx3	18.818	0.654
Matr3	18.759	1.082
Rps14	18.75	0.737
Ttc39b	18.731	0.226
Sik2	18.723	0.223
Nob1	18.71	0.113
Tcf25	18.686	0.102
Dcaf1	18.67	0.524
Nup214	18.661	0.651
Rnpep	18.609	0.564
Diaph1	18.608	0.228
Tor1b	18.568	1.251
Nampt	18.567	0.344
Tpr	18.55	0.493
Ppil2	18.548	0.453
Slc16a1	18.542	0.556
Pdcd6	18.538	0.505
Aimp1	18.515	0.451
Ndufs3	18.485	0.895
Nup205	18.457	0.416
Tamm41	18.435	0.244
Cdk5rap1	18.383	1.037
Gys1	18.372	0.429
Tes	18.341	0.663
Otud7b	18.338	0.774
Slc25a10	18.307	0.887
Rps5	18.299	0.484
Idh1	18.294	0.515
Gatd3	18.243	0.565
Tmem259	18.241	1.404
FAM120A	18.13	0.674
Jmy	18.129	0.402
Umps	18.126	0.284
Atg3	18.097	1.825
Macroh2a1	18.063	1.022
Nae1	17.99	1.034
Cip2a	17.919	0.037
Fem1aa	17.901	0.49
Arhgap31	17.847	0.059
Rpl5	17.804	0.143
Babam1	17.801	0.395
Uggt1	17.755	0.614
Dnm1	17.75	0.425
Rcbtb2	17.675	0.476
Sntb2	17.616	0.381
Nudt5	17.594	0.601
Arhgef2	17.557	0.541
Parp8	17.5	0.394
Ppme1	17.495	0.245
Gart	17.491	0.361
Zc3h7a	17.361	0.401
Fig4	17.35	0.443
Sec61b	17.344	0.753
Fryl	17.332	0.077
Myo1d	17.302	0.546
Ppp6c	17.282	0.326
Tufm	17.254	0.538
Gpi	17.23	0.544
Pik3cb	17.223	0.604
Kpna1	17.219	0.027
Cand2	17.214	0.759
Atl2	17.206	0.458
Mettl13	17.19	0.578
Septin5	17.178	0.378
Uchl5	17.15	0.522
Nup160	17.137	0.553
C1qbp	17.137	0.779
Pdgfrb	17.093	1.265
Otub1	17.065	0.421
Itpk1	17.046	0.384
Acsl5	17.037	0.916
Cul5	16.986	0.417
Atp5pd	16.949	1.212
Trmt44	16.881	0.997
Poldip2	16.88	1.122
Srp68	16.874	0.506
Commd2	16.847	0.905
Man1a2	16.796	0.578
Stt3a	16.772	0.946
Nt5c3a	16.757	1.009
Hdac1	16.74	0.546
Psma5	16.739	0.263
Ankh	16.697	1.043
Psmc6	16.675	0.385
Dmap1	16.629	0.607
Mtch2	16.59	1.43
Idh2	16.567	0.613
Ears2	16.542	0.196
Mtmr10	16.491	0.308
Wdr53	16.488	0.497
Dnaja2	16.319	0.535
Dnajc25	16.284	0.869
Baiap2l1	16.237	0.326
Pola1	16.219	0.289
Hspa13	16.217	0.156
Nedd4	16.198	0.58
Brms1l	16.187	0.321
Ube2z	16.06	0.316
Atp1a1	16.013	0.887
P4ha2	16.002	0.652
Cul4b	15.986	0.309
Pcna	15.981	0.37
Trap1	15.973	0.71
Csnk2a2	15.947	0.857
Eif2a	15.947	0.857
L2hgdh	15.911	0.71
Hspa1a	15.891	0.584
Ap2a1	15.854	0.594
Trmt1l	15.835	0.326
Pes1	15.83	0.516
Rbm42	15.775	1.042
Gcn1	15.762	0.88
Nup188	15.758	0.303
Tuba4a	15.747	0.677
Ccnt1	15.729	0.466
Dpysl2	15.681	0.654
Telo2	15.646	0.669
Abl2	15.56	0.037
Rcn2	15.551	0.461
Haus6	15.55	0.258
Rexo2	15.505	1.057
Ak1	15.422	0.342
Ttc21b	15.308	0.574
Rptor	15.285	0.625
Prkag1	15.264	0.733
Ergic1	15.241	1.178
Skic3	15.239	0.182
Cluh	15.14	0.377
Parp1	15.136	0.137
Armcx1	15.125	0.048
Tbc1d4	15.101	0.899
P3h1	15.061	0.461
Abcb10	15.009	0.939
Gmds	14.98	0.849
Hsp90b1	14.918	1.169
Ndufv1	14.879	1.291
Pkp2	14.857	0.506
Fads2	14.852	0.489
Unc45a	14.82	0.573
Eprs1	14.802	0.575
Aimp2	14.786	0.702
Clint1	14.751	0.44
RO60	14.742	1.538
Cdkn2aip	14.727	1.737
Naa15	14.701	0.402
Bckdk	14.698	0.376
Ppp6r3	14.67	0.92
Tmem9	14.631	0.511
Prim1	14.625	0.526
Ube2o	14.615	0.443
Tmem33	14.581	0.682
Gnaq	14.562	0.158
Dock8	14.375	0.08
Srprb	14.362	0.634
Wdr75	14.358	0.768
Rabggta	14.357	0.296
Rasa4	14.347	0.344
Arf2	14.333	0.211
Myo1e	14.317	1.171
Magt1	14.316	0.732
Rad50	14.27	0.389
Gpam	14.202	0.575
Rhot2	14.172	0.996
Rpl7a	14.157	1.406
Scfd1	14.138	0.698
Dhrs1	13.998	0.501
Magea10	13.965	0.733
Cdc20	13.962	0.04
Eef1a1	13.81	0.349
Araf	13.766	1.957
Plaa	13.742	0.41
Aacs	13.72	0.599
Dars1	13.677	0.46
Esyt1	13.624	0.705
Pip4p2	13.597	0.049
Vps13c	13.562	0.503
Slc25a17	13.504	1.74
Rps11	13.49	0.766
Rngtt	13.433	0.495
Nrbp1	13.403	1.163
Dcaf5	13.349	0.511
Atp5po	13.327	0.785
Mrpl17	13.294	0.123
Cnnm3	13.291	0.149
Cct8	13.254	0.321
Rnf40	13.243	0.279
Dhcr24	13.231	0.541
Ncbp1	13.172	0.839
Atp2a2	13.088	0.738
Polr2b	13.05	0.576
Rpl10	13.045	0.79
Rhpn2	13.035	0.46
Eif3l	12.945	0.229
Rdh11	12.923	0.77
Smtn	12.905	0.038
Sec31a	12.869	0.375
Src	12.85	3.46
Pdhx	12.833	0.335
Uba2	12.737	0.686
Psmf1	12.702	0.449
Surf4	12.641	0.595
Mrps7	12.579	0.567
Cpt1a	12.496	1.258
Tk1	12.463	0.447
Psmd2	12.45	0.261
Arhgap28	12.399	0.412
Iars1	12.299	0.542
Ttc27	12.244	0.244
Rpl23	12.186	0.725
Sec61a1	12.151	0.511
Abcc1	12.077	0.492
Rpl21	12.073	0.635
Nub1	12.043	0.689
Pnn	12.013	0.408
Rpn1	11.955	1.255
Ube2d3	11.943	1.26
Gtf3c3	11.92	0.35
Trmu	11.901	0.723
Fbxo6	11.872	0.751
Nipsnap2	11.863	0.662
Sptlc1	11.753	0.844
Rab34	11.726	0.349
Ppm1l	11.718	0.824
Pdha1	11.587	0.733
Ciao1	11.555	0.544
Wdr1	11.515	1.118
Rpn2	11.51	0.596
Selenof	11.474	1.828
Bag3	11.415	0.41
Atp2b1	11.393	0.897
Scd2	11.379	0.702
Ubr4	11.307	0.59
Tmpo	11.293	0.593
Recql	11.252	0.591
Cspg4	11.205	0.063
Arpc2	11.16	1.576
Afg1l	11.123	0.591
Tkfc	11.048	1.23
Pole	11.035	1.029
Abcb1b	10.936	0.906
Ptcd2	10.841	1.147
Tbc1d2b	10.812	0.178
Pask	10.806	0.841
Phb2	10.73	3.61
Gtf3c5	10.716	1.824
Lmna	10.714	0.239
Ipo9	10.71	0.348
Ap1s1	10.691	0.372
Pik3c2a	10.686	0.58
Lats1	10.575	0.421
Impact	10.575	1.114
Git1	10.533	0.253
Rfc1	10.52	0.034
Stk39	10.479	1.234
Cyth2	10.474	0.239
Casp3	10.458	0.2
Lbr	10.444	0.525
Ddx18	10.38	0.684
Foxg1	10.306	0.64
Chm	10.306	0.64
Sec22b	10.271	0.153
Wdr7	10.201	0.429
Eif3c	10.183	0.429
Wars2	10.124	0.914
Cavin2	10.122	0.593
Kars	10.054	0.475
Hadha	10.048	0.5
Hltf	9.996	1.65
Mrps6	9.993	1.417
Ptgs2	9.973	0.257
Phgdh	9.942	0.548
Ppip5k2	9.862	1.483
Prpf8	9.856	0.601
Ikbkb	9.824	1.526
Plod3	9.811	0.961
Sdf2	9.803	0.657
Slc2a1	9.795	0.703
Gng12	9.787	1.568
Pdxdc1	9.78	0.866
Lta4h	9.759	0.5
Mocs3	9.721	0.399
Acat1	9.72	0.593
Tmx2	9.696	0.397
Trim28	9.588	0.8
Nploc4	9.586	0.741
Znfx1	9.545	0.523
Gls	9.463	0.593
Vat1	9.451	0.683
Samm50	9.415	0.855
Cnn2	9.387	0.64
Prkar2b	9.382	0.384
Armcx3	9.331	0.292
Atxn10	9.304	0.417
Lrrc14	9.261	0.66
Ranbp2	9.244	0.462
Hsph1	9.243	0.344
Cand1	9.226	0.583
Tbc1d23	9.122	0.711
Rpl13	9.112	0.765
Snx6	9.105	0.651
Vps8	9.105	0.651
Vps35	9.046	0.798
Atpaf2	9.045	2.556
Park7	9.012	0.403
Ltn1	8.968	0.182
Cbr4	8.906	0.392
Snx21	8.869	2.992
Pdcl	8.822	2.957
Fgd1	8.795	0.171
Lrrc41	8.788	0.743
Dync1i2	8.743	2.247
Itm2b	8.639	1.473
Dock7	8.628	1.065
Tm9sf3	8.521	0.56
Tubb2b	8.521	2.148
Hcfc1	8.483	1.075
Strip1	8.477	0.442
Immt	8.473	0.792
Tpt1	8.455	1.135
Kat14	8.427	0.188
Ddb1	8.359	0.549
Rpsa	8.341	0.58
Tnfaip2	8.338	0.049
Hspa5	8.331	0.697
Glud1	8.329	0.503
Rab1A	8.324	1.407
Cdk7	8.323	0.086
Cnot1	8.309	0.406
Stxbp3	8.284	2.739
Pgd	8.237	0.73
Rab7a	8.231	0.771
Senp1	8.221	0.1
Pcmtd2	8.221	1.684
Plod1	8.189	0.773
Copz1	8.182	0.262
Ift172	8.178	0.755
Arhgap10	8.09	0.526
Mtatp8	8.079	0.681
Ccn2	8.046	1.221
Eml4	8.029	2.662
Eef1g	8.002	0.725
Pkm	7.992	1.435
Hspa8	7.957	0.557
Stoml2	7.928	0.621
Eral1	7.893	0.455
Usp39	7.847	0.09
Asph	7.787	1.238
Ogfr	7.772	0.663
Hnrnph1	7.767	0.688
Rpl11	7.684	0.603
Ankrd17	7.684	0.673
Ap2a2	7.677	0.874
Atl1	7.672	1.076
Nap1l1	7.668	0.364
Ndufa8	7.66	1.186
Sf1	7.612	0.326
Kpna6	7.572	0.5
Lactb2	7.571	1.665
Kcnh1	7.532	0.594
Kbtbd4	7.524	1.025
Nbeal1	7.52	1.085
Cul1	7.503	0.948
Ahctf1	7.491	0.131
Ntpcr	7.477	0.578
Actr1a	7.464	1.228
Wdr44	7.345	1.14
Eif2b5	7.295	2.056
Aldh9a1	7.293	0.53
Tns3	7.292	0.692
Mapre2	7.291	0.53
Srsf6	7.275	1.317
Nrp2	7.273	0.399
Rps20	7.259	0.806
Rcl1	7.251	1.008
Tex264	7.227	0.544
Stk10	7.226	0.181
Lmnb1	7.171	0.262
Slc27a4	7.095	0.792
Rps27a	7.094	0.709
Fancb	7.077	0.681
Mrpl12	7.07	0.077
Elmo2	7.014	0.494
Lrrk1	6.979	0.317
Myo1f	6.967	1.23
Fbxl18	6.961	0.614
Arhgap22	6.936	0.271
Crtap	6.91	0.052
Rab3gap1	6.871	0.321
Sephs1	6.834	0.695
Dctn1	6.797	0.503
Tmtc3	6.791	4.003
Steap3	6.775	0.83
Eif4g2	6.686	0.583
Prdx3	6.684	0.401
Pus1	6.672	1.35
Eno3	6.664	0.859
H3c14	6.656	1.131
Zdhhc17	6.607	0.799
Ecpas	6.603	0.996
Fibp	6.601	0.818
Uba6	6.593	0.679
Sacs	6.592	0.608
Smg1	6.577	0.397
Tomm40	6.576	1.086
Hyou1	6.536	1.561
Limk2	6.524	0.057
Lamp2	6.518	0.703
Noa1	6.507	0.034
Sardh	6.507	1.485
Ppp1r18	6.498	0.705
Tbrg4	6.45	0.373
Dpcd	6.442	1.718
Dnajb12	6.432	0.352
Aprt	6.427	4.866
Get3	6.392	0.473
Sdf2l1	6.366	0.899
Dhcr7	6.348	0.766
Iqgap1	6.34	0.482
Mindy1	6.33	0.717
Timm44	6.286	0.872
Prdx2	6.271	0.463
Ube2r2	6.271	0.812
Pkn1	6.246	1.074
Ascc1	6.211	0.793
Ywhaz	6.179	0.475
Rftn1	6.171	0.104
Slc25a40	6.165	0.323
Hnrnpf	6.137	0.514
Cdc27	6.039	0.595
Ddx41	6.034	0.036
Bag2	6.021	1.328
Eef1a2	6.017	0.729
Ppp2ca	6.005	1.007
Hspa9	5.894	3.604
Slc25a16	5.886	5.246
Arfgap2	5.811	6.287
Ggcx	5.78	0.247
Psmd1	5.767	0.245
Mov10	5.752	1.753
Prdx4	5.744	0.949
Trio	5.736	7.637
Psmd13	5.701	0.439
Spag7	5.675	0.695
Copb2	5.669	0.778
Cc2d1b	5.638	0.917
Dock1	5.533	0.809
Mlh1	5.53	1.02
Rpl37a	5.526	0.883
Ahcy	5.515	2.17
Rps29	5.513	0.773
Camk2d	5.473	3.091
Nup153	5.405	1.65
Echdc1	5.373	0.495
Flcn	5.246	0.382
Pald1	5.241	0.891
Npm1	5.24	1.168
Rps28	5.223	0.849
Asl	5.203	5.159
Bcr	5.201	2.545
P4hb	5.187	2.104
Nme7	5.145	1.592
Arpc3	5.09	1.417
Rps17	5.042	0.644
Kif13a	5.039	2.864
Cers5	4.997	0.635
Mrps22	4.957	0.979
Hspd1	4.932	0.567
Gspt1	4.924	0.542
Ubr5	4.917	0.269
Psmb6	4.913	0.586
Hnrnpm	4.893	0.594
Ints7	4.884	1.334
Nisch	4.879	2.637
Atp6v1a	4.829	0.818
Slc3a2	4.762	1.016
Ccar2	4.751	0.532
Appl2	4.721	0.153
Rps26	4.697	1.315
Rpl18	4.628	0.966
Gbp2	4.623	12.402
Lox	4.605	3.521
Psme4	4.51	2.051
Ddx49	4.455	0.654
Kif1b	4.449	0.314
Ankrd50	4.433	0.471
Slc38a4	4.428	0.881
Arf5	4.421	2.144
Lclat1	4.412	2.111
Kidins220	4.353	0.733
S100a4	4.336	1.559
Caprin1	4.315	1.053
Gyg	4.315	6.356
Igbp1	4.306	0.793
Fdps	4.302	0.307
Ahnak	4.298	0.59
Snx17	4.295	1.833
Trappc8	4.286	3.199
Itprid2	4.263	0.888
Flnc	4.261	0.357
Rpl27a	4.244	1.406
Cdc23	4.198	0.849
Krt80	4.194	0.882
Plk1	4.174	0.607
Calm2	4.168	1.09
Anapc1	4.16	1.307
Vrk2	4.092	0.116
Capn1	4.082	0.435
Nup88	4.065	0.401
Pgm3	3.994	3.082
H2bc23	3.981	1.002
Anapc2	3.84	0.925
Snrpd2	3.822	1.03
Ralgapb	3.791	0.317
Fbxw8	3.784	0.368
NARS1	3.764	1.054
Kifap3	3.739	1.318
Brsk1	3.72	0.533
Ambra1	3.697	0.749
Utrn	3.684	0.562
Ywhag	3.67	1.029
H2az1	3.611	0.811
Map3k4	3.609	0.459
Mettl21A	3.604	0.778
Sipa1l1	3.52	1.178
Erp44	3.489	1.05
Igf2r	3.489	1.237
Metap1	3.429	15.628
Nup155	3.42	1.223
Sec11a	3.419	1.683
Mmut	3.39	11.724
Rps23	3.386	1.153
Map4k4	3.369	1.245
Gsdme	3.367	0.706
Zc3hc1	3.365	0.895
Dtymk	3.298	0.548
Scrib	3.269	0.374
Cul7	3.268	1.086
Ilf3	3.262	1.553
Txn	3.241	0.464
Slc5a3	3.241	1.018
Micall2	3.229	0.71
Rpl3	3.222	3.985
Chd8	3.198	0.855
Ctbp2	3.192	0.728
Rufy1	3.169	0.175
Serpinc1	3.125	11.07
Aldh3a2	3.1	8.499
Grb2	3.078	0.511
Spire2	3.058	0.565
Cnot10	3.019	0.531
Hbb-bs	2.979	2.866
Smarca5	2.952	2.185
Tnks1bp1	2.934	0.877
Mbd3	2.932	0.846
Capns1	2.869	0.618
Vti1b	2.858	0.75
Lsm12	2.845	1.536
Sumo1	2.816	0.506
Ythdf1	2.722	0.618
Rps4x	2.714	1.357
Nup62	2.697	0.737
Lrrk2	2.69	0.459
Necap2	2.543	1.265
Flii	2.535	0.393
Mrps25	2.524	1.118
Ncdn	2.505	0.265
Lman1	2.412	0.435
Cse1l	2.399	0.942
Rps25	2.382	1.04
Hus1	2.268	1.189
Ankzf1	2.192	1.349
Ufc1	2.176	0.639
Prss1	2.154	1.139
Elob	2.143	1.143
